# Epigenetically bistable regions across neuron-specific genes govern neuron eligibility to a coding ensemble in the hippocampus

**DOI:** 10.1101/2019.12.13.874347

**Authors:** S. C. Odell, F. Taki, S. Klein, R. J. Chen, O. B. Levine, M.J. Skelly, A. Nabila, E. Brindley, J. Gal Toth, F. Dündar, C. K. Sheridan, R. N. Fetcho, A. Alonso, C. Liston, D. A. Landau, K. E Pleil, M. Toth

**Affiliations:** Department of Neuroscience, Weill Cornell Medicine, New York, NY, USA; Department of Pharmacology, Weill Cornell Medicine, New York, NY, USA; Physiology and Biophysics, Weill Cornell Medicine, New York, NY, USA; Applied Bioinformatics Core, Weill Cornell Medicine, New York, NY, USA; Department of Medicine, Weill Cornell Medicine, New York, NY, USA; New York Genome Center, New York, NY, USA

**Keywords:** Epigenetics, recruitment, neuronal excitability, dentate gyrus, DNA methylation, epialleles, neuronal heterogeneity

## Abstract

Episodic memories are stored in distributed neurons but how eligibility of individual neurons to coding ensembles is determined remains elusive. We identified thousands of predominantly bistable (CpG methylated or unmethylated) regions within neuronal gene bodies, established during the development of the mouse hippocampal dentate gyrus. Reducing DNA methylation and the proportion of the methylated epialleles at bistable regions compromised novel context-induced neuronal activation and spatial memory. Conversely, increasing methylation and the frequency of the methylated epialleles at bistable regions enhanced intrinsic excitability and spatial memory but impaired spatial working memory, indicating that the developmentally established methylated-unmethylated epiallelic balance at bistable regions is essential for proper neuronal excitability and hippocampal cognitive functions. Single-nucleus profiling revealed the enrichment of specific epialleles from a subset of bistable regions, primarily exonic, in encoding neurons. We propose a model in which epigenetically bistable regions create neuron heterogeneity, and specific constellations of exonic epialleles dictate, via modulating neuronal excitability, eligibility to a coding ensemble.
