## Supplementary Table 7 for "Epigenetically bistable regions across neuron-specific genes govern neuron eligibility to a coding ensemble in the hippocampus"

### Sheet: Sheet1
DE genes between FOS+ vs. FOS- cells (adjusted p<0.05)
gene	p_val	avg_logFC	pct.1 (FOS+)	pct.2 (FOS-)	p_val_adj	IMR status
Adgrb1	1.70914e-07	-0.40137	0.381	0.432	0.0022911	IMR
Ankrd12	8.323e-18	0.394587	0.33	0.179	1.1157e-13	IMR
Arhgef25	1.25026e-06	-0.503011	0.301	0.349	0.0167597	IMR
Atp6v0a1	2.61251e-07	-0.527941	0.325	0.372	0.00350207	IMR
BC005561	5.68092e-11	0.292647	0.157	0.078	7.61527e-07	IMR
Bmp1	1.91785e-14	-0.870694	0.115	0.228	2.57088e-10	IMR
Brd9	1.29479e-07	0.308455	0.356	0.218	0.00173567	IMR
C1ql3	7.48317e-07	-0.595675	0.21	0.325	0.0100312	IMR
Cacna1e	9.53698e-08	-0.322542	0.542	0.568	0.00127843	IMR
Cadps	1.74906e-10	0.343589	0.18	0.097	2.34461e-06	IMR
Ccdc88c	4.8443e-30	0.944033	0.125	0.019	6.49378e-26	IMR
Cdk9	2.35242e-08	-0.715495	0.078	0.15	0.000315341	IMR
Chd3	5.34123e-08	-0.439708	0.492	0.508	0.000715992	IMR
Chgb	2.48843e-11	0.447966	0.219	0.124	3.33574e-07	IMR
Cit	2.9911e-58	1.64252	0.143	0.011	4.00957e-54	IMR
Cltb	7.80739e-10	0.343566	0.151	0.078	1.04658e-05	IMR
Cpne7	2.60869e-100	1.57261	0.158	0.005	3.49695e-96	IMR
Crebzf	2.59257e-08	0.307412	0.125	0.065	0.000347534	IMR
Cst3	2.17097e-12	0.739966	0.115	0.048	2.91018e-08	IMR
Dgkh	5.70681e-08	-0.481209	0.347	0.475	0.000764998	IMR
Dnm1	8.92687e-11	-0.63501	0.266	0.348	1.19665e-06	IMR
Epha10	6.82668e-12	0.37648	0.165	0.082	9.15117e-08	IMR
Fam122a	4.60207e-09	0.270599	0.155	0.084	6.16908e-05	IMR
Golga4	2.96914e-07	0.294367	0.474	0.318	0.00398014	IMR
Gria2	3.75787e-12	-0.287335	0.7	0.718	5.03742e-08	IMR
Hmgb1	5.32336e-08	0.267416	0.111	0.056	0.000713597	IMR
Kalrn	1.80661e-07	-0.304689	0.592	0.593	0.00242176	IMR
Kcnc3	1.22515e-08	-0.4282	0.431	0.474	0.000164231	IMR
Kcnn2	4.17963e-17	0.575554	0.116	0.028	5.60279e-13	IMR
Kcnq2	1.25772e-06	-0.519792	0.254	0.313	0.0168598	IMR
Lmtk3	9.90243e-10	-0.554308	0.27	0.356	1.32742e-05	IMR
Lyst	2.7522e-06	-0.503929	0.214	0.276	0.0368932	IMR
Magi1	9.90243e-10	-0.554308	0.27	0.356	1.32742e-05	IMR
Mbnl1	2.43939e-09	0.254222	0.105	0.048	3.27e-05	IMR
Mbp	2.01944e-06	0.505473	0.137	0.081	0.0270706	IMR
Meg3	6.20263e-11	0.656124	0.96	0.964	8.31463e-07	IMR
Mt3	7.33296e-10	0.275392	0.125	0.06	9.82984e-06	IMR
Mycbp2	4.26695e-40	-0.557899	0.689	0.768	5.71985e-36	IMR
Myh10	3.85668e-07	0.287487	0.153	0.089	0.00516987	IMR
Nbea	1.44672e-06	-0.423741	0.413	0.44	0.0193932	IMR
Nefm	4.5022e-13	0.467786	0.207	0.108	6.0352e-09	IMR
Nrd1	1.48997e-11	0.273278	0.286	0.168	1.9973e-07	IMR
Nrxn3	8.05331e-08	0.38451	0.137	0.076	0.00107955	IMR
Ntrk2	2.07342e-25	0.59834	0.251	0.106	2.77942e-21	IMR
Pabpn1	2.34388e-06	0.371899	0.404	0.271	0.0314197	IMR
Pkd1	2.00911e-09	-0.634864	0.219	0.301	2.69321e-05	IMR
Plk2	1.5173e-15	0.655344	0.114	0.042	2.03394e-11	IMR
Ppfia2	1.89129e-15	-0.442431	0.492	0.573	2.53527e-11	IMR
Ppig	9.17207e-07	0.310984	0.34	0.214	0.0122952	IMR
Pwwp2a	1.06761e-09	0.255644	0.13	0.064	1.43113e-05	IMR
Rbbp6	8.66452e-07	0.262368	0.368	0.233	0.0116148	IMR
Rbfox3	4.17818e-07	-0.310899	0.533	0.549	0.00560085	IMR
Rrbp1	7.35048e-14	0.631272	0.103	0.027	9.85332e-10	IMR
Ryr2	2.02265e-28	-0.510666	0.632	0.706	2.71136e-24	IMR
Shisa7	1.40186e-07	-0.572179	0.182	0.255	0.00187919	IMR
Slc22a17	1.23732e-06	-0.593472	0.071	0.131	0.0165863	IMR
Snhg11	9.72021e-08	0.817634	0.486	0.397	0.00130299	IMR
Sparcl1	7.74356e-13	0.392137	0.197	0.101	1.03802e-08	IMR
Syne1	7.38212e-27	-0.364101	0.872	0.868	9.89573e-23	IMR
Synpo	3.94571e-11	0.503638	0.139	0.067	5.28922e-07	IMR
Syt7	1.04077e-34	-0.502376	0.695	0.76	1.39515e-30	IMR
Tet3	2.17213e-11	0.379603	0.204	0.11	2.91174e-07	IMR
Tmsb4x	1.19909e-23	0.523012	0.19	0.071	1.60739e-19	IMR
Tnrc6c	5.53257e-08	-0.330311	0.593	0.671	0.000741641	IMR
Tpt1	2.60431e-14	0.414423	0.114	0.043	3.49108e-10	IMR
Trank1	3.23241e-28	-0.458019	0.671	0.743	4.33305e-24	IMR
Trip11	2.24325e-13	0.348165	0.247	0.135	3.00707e-09	IMR
Trpc5	2.88929e-08	0.390245	0.103	0.038	0.00038731	IMR
Ubb	1.62617e-49	0.762972	0.143	0.024	2.17988e-45	IMR
Unc80	1.81646e-10	-0.50996	0.384	0.445	2.43497e-06	IMR
Vps13c	9.81098e-09	-0.444897	0.447	0.478	0.000131516	IMR
Zbtb20	2.42106e-17	-0.389439	0.705	0.86	3.24543e-13	IMR
5330434G04Rik	4.19947e-07	0.304631	0.149	0.07	0.00562939	x
A230006K03Rik	4.5867e-20	0.712539	0.103	0.02	6.14847e-16	x
Abca5	2.99025e-08	0.259724	0.13	0.069	0.000400843	x
Adgrb2	1.13544e-08	-0.557509	0.244	0.321	0.000152205	x
Adgrl3	7.32296e-07	0.483515	0.246	0.144	0.00981642	x
C230004F18Rik	3.53674e-13	0.278017	0.642	0.456	4.741e-09	x
Calm1	6.08318e-17	0.439648	0.269	0.14	8.15451e-13	x
Calm2	3.77048e-10	0.342512	0.162	0.086	5.05433e-06	x
Cdk11b	4.22792e-08	0.344751	0.169	0.098	0.000566753	x
Ddx24	2.86831e-14	0.369041	0.395	0.246	3.84497e-10	x
Ddx5	2.34675e-07	-0.501684	0.33	0.38	0.00314582	x
Eef1a1	1.31513e-20	0.439168	0.184	0.073	1.76293e-16	x
Eif2s2	8.91485e-07	0.279002	0.11	0.059	0.0119504	x
Fth1	1.39197e-31	0.796566	0.322	0.137	1.86593e-27	x
Gm26917	5.48605e-09	0.397413	0.857	0.687	7.35405e-05	x
Gm42418	3.74297e-70	-0.355606	1	1	5.01745e-66	x
Gm47283	2.85708e-12	-0.555363	0.268	0.375	3.82992e-08	x
Hirip3	5.67426e-10	0.328885	0.111	0.051	7.60635e-06	x
Hsp90aa1	2.93403e-07	0.253294	0.136	0.076	0.00393307	x
Hspa8	2.2391e-09	0.250672	0.141	0.072	3.00151e-05	x
Kmt2a	5.29592e-15	-0.442147	0.524	0.581	7.09917e-11	x
Malat1	1.18584e-106	0.328141	1	1	1.58962e-102	x
Map1a	2.41849e-13	0.313146	0.467	0.306	3.24199e-09	x
Map1b	4.23406e-30	0.416454	0.877	0.683	5.67576e-26	x
Mirg	1.86242e-11	0.524768	0.131	0.045	2.49657e-07	x
Pnisr	2.09142e-07	0.263333	0.869	0.767	0.00280355	x
Pnn	2.45929e-20	0.36662	0.416	0.233	3.29668e-16	x
Prpf38b	4.79056e-57	0.770437	0.653	0.331	6.42175e-53	x
Prrc2c	1.40718e-06	0.337799	0.587	0.442	0.0188632	x
Rogdi	1.04825e-06	-0.620999	0.087	0.151	0.0140518	x
Srsf11	6.29018e-11	-0.335936	0.65	0.643	8.43198e-07	x
Strn3	3.41276e-06	0.297364	0.188	0.102	0.045748	x
