## Supplementary Table 8 for "Epigenetically bistable regions across neuron-specific genes govern neuron eligibility to a coding ensemble in the hippocampus"

### Sheet: Sheet0
DE x DM genes between FOS+ and FOS- cells
gene	p_val	avg_logFC	pct.1 (FOS+)	pct.2 (FOS-)	p_val_adj	ID	Gene	Localization	Function
ANKRD12	8.323e-18	0.394587	0.33	0.179	1.1157e-13	ANKRD12	ankyrin repeat domain 12	Nucleus	other
ARHGEF25	1.25026e-06	-0.503011	0.301	0.349	0.0167597	ARHGEF25	Rho guanine nucleotide exchange factor 25	Cytoplasm	other
ATP6V0A1	2.61251e-07	-0.527941	0.325	0.372	0.00350207	ATP6V0A1	ATPase H+ transporting V0 subunit a1	Cytoplasm	transporter
CACNA1E	9.53698e-08	-0.322542	0.542	0.568	0.00127843	CACNA1E	calcium voltage-gated channel subunit alpha1 E	Plasma Membrane	ion channel
CADPS	1.74906e-10	0.343589	0.18	0.097	2.34461e-06	CADPS	calcium dependent secretion activator	Plasma Membrane	other
CCDC88C	4.8443e-30	0.944033	0.125	0.019	6.49378e-26	CCDC88C	coiled-coil domain containing 88C	Cytoplasm	other
CDK9	2.35242e-08	-0.715495	0.078	0.15	0.000315341	CDK9	cyclin dependent kinase 9	Nucleus	kinase
CHGB	2.48843e-11	0.447966	0.219	0.124	3.33574e-07	CHGB	chromogranin B	Extracellular Space	other
CIT	2.9911e-58	1.64252	0.143	0.011	4.00957e-54	CIT	citron rho-interacting serine/threonine kinase	Cytoplasm	kinase
CPNE7	2.60869e-100	1.57261	0.158	0.005	3.49695e-96	CPNE7	copine 7	Cytoplasm	transporter
DGKH	5.70681e-08	-0.481209	0.347	0.475	0.000764998	DGKH	diacylglycerol kinase eta	Cytoplasm	kinase
DNM1	8.92687e-11	-0.63501	0.266	0.348	1.19665e-06	DNM1	dynamin 1	Cytoplasm	enzyme
KALRN	1.80661e-07	-0.304689	0.592	0.593	0.00242176	KALRN	kalirin RhoGEF kinase	Cytoplasm	kinase
KCNQ2	1.80661e-07	-0.304689	0.592	0.593	0.00242176	KCNQ2	potassium voltage-gated channel subfamily Q member 2	Plasma Membrane	ion channel
LMTK3	9.90243e-10	-0.554308	0.27	0.356	1.32742e-05	LMTK3	lemur tyrosine kinase 3	Other	kinase
MAGI1	9.90243e-10	-0.554308	0.27	0.356	1.32742e-05	MAGI1	membrane associated guanylate kinase, WW and PDZ domain containing 1	Plasma Membrane	kinase
MBNL1	2.43939e-09	0.254222	0.105	0.048	3.27e-05	MBNL1	muscleblind like splicing regulator 1	Nucleus	other
NBEA	9.90243e-10	-0.554308	0.27	0.356	1.32742e-05	NBEA	neurobeachin	Cytoplasm	other
Nrxn3	8.05331e-08	0.38451	0.137	0.076	0.00107955	Nrxn3	neurexin III	Plasma Membrane	other
PABPN1	2.34388e-06	0.371899	0.404	0.271	0.0314197	PABPN1	poly(A) binding protein nuclear 1	Nucleus	enzyme
RBBP6	8.66452e-07	0.262368	0.368	0.233	0.0116148	RBBP6	RB binding protein 6, ubiquitin ligase	Nucleus	enzyme
Rbfox3	4.17818e-07	-0.310899	0.533	0.549	0.00560085	Rbfox3	RNA binding protein, fox-1 homolog (C. elegans) 3	Nucleus	other
RPL21	5.42084e-13	0.397715	0.135	0.059	7.26664e-09	RPL21	ribosomal protein L21	Cytoplasm	other
SHISA7	1.40186e-07	-0.572179	0.182	0.255	0.00187919	SHISA7	shisa family member 7	Plasma Membrane	other
SLC22A17	1.23732e-06	-0.593472	0.071	0.131	0.0165863	SLC22A17	solute carrier family 22 member 17	Plasma Membrane	transporter
SYNE1	7.38212e-27	-0.364101	0.872	0.868	9.89573e-23	SYNE1	spectrin repeat containing nuclear envelope protein 1	Nucleus	other
SYNPO	3.94571e-11	0.503638	0.139	0.067	5.28922e-07	SYNPO	synaptopodin	Cytoplasm	other
SYT7	1.04077e-34	-0.502376	0.695	0.76	1.39515e-30	SYT7	synaptotagmin 7	Cytoplasm	transporter
TET3	2.17213e-11	0.379603	0.204	0.11	2.91174e-07	TET3	tet methylcytosine dioxygenase 3	Nucleus	enzyme
TPT1	2.60431e-14	0.414423	0.114	0.043	3.49108e-10	TPT1	tumor protein, translationally-controlled 1	Cytoplasm	other
TRANK1	3.23241e-28	-0.458019	0.671	0.743	4.33305e-24	TRANK1	tetratricopeptide repeat and ankyrin repeat containing 1	Nucleus	transcription regulator
TRPC5	2.88929e-08	0.390245	0.103	0.038	0.00038731	TRPC5	transient receptor potential cation channel subfamily C member 5	Plasma Membrane	ion channel
